# STECode: an automated virulence barcode generator to aid clinical and public health risk assessment of Shiga toxin-producing *Escherichia coli*

**DOI:** 10.1101/2024.05.07.593058

**Authors:** Eby M. Sim, Winkie Fong, Carl Suster, Jessica E. Agius, Shona Chandra, Basel Suliman, Qinning Wang, Christine Ngo, Connor Finemore, Sharon C-A. Chen, Kerri Basile, Vitali Sintchenko

## Abstract

Shiga Toxin (Stx) producing *Escherichia coli* (STEC) is a subset of pathogenic *E. coli* that can produce two types of Stx, Stx1 and Stx2, which can be further subtyped into four and 15 subtypes respectively. Not all subtypes, however, are equal in virulence potential, and the risk of severe disease including haemolytic uraemic syndrome has been linked to certain Stx2 subtypes e.g. Stx2a, Stx2d, highlighting the importance to survey *stx* subtypes. Previously, we developed a STEC virulence barcode to capture pertinent information on virulence genes to infer pathogenic potential. However, the process required multiple manual curation steps to determine the barcode. Here we introduce STECode, a bioinformatic tool to automate the STEC virulence barcode generation from sequencing reads or genomic assemblies. The development, and validation of STECode is described using a set of publicly available completed STEC genomes, along with their corresponding short reads. STECode was applied to interrogate the virulence landscape and molecular epidemiology of human STEC isolated during the period of the international border closures related to COVID-19 in the state of New South Wales, Australia.

**Impact statement:** Whole genome sequencing has been used to great effect in the genomic surveillance of STEC for public health purposes via the tracking of outbreaks. With STECode, we present a method to generate a STEC virulence barcode which captures pertinent subtyping information, useful for genomic inference of pathogenic potential. A key blind spot generated in short-read sequencing is the inability to detect the presence of multiple, isogenic *stx* copies in STEC. STECode mitigates this by inferring and reporting on the possibility of this occurrence. We envisage that this tool will value-add current genomic surveillance workflows through the ability to infer pathogenic potential.
