## Supplementary Table for "STECode: an automated virulence barcode generator to aid clinical and public health risk assessment of Shiga toxin-producing *Escherichia coli*"

### Sheet: Table S1
Supplementary Table S1: List of genomes of STEC genomes collected during the NSW border closure.
Genomes	Collection (MM-YYYY)	O antigen typing [a]	In-silico serotyping	BioProject accession	SRA accession [b]	Assembly accession [c]	Reference
CIDM-1003	04-2020	O157	O157:H7	PRJNA719923	SRR14514823	JAHCFN000000000	Sim EM, Kim R, Gall M, Arnott A, Howard P, Valcanis M, et al. Added Value of Genomic Surveillance of Virulence Factors in Shiga Toxin-Producing Escherichia coli in New South Wales, Australia. Front Microbiol. 2021;12:713724.
CIDM-1291	05-2020	Untypeable	O174:H8	PRJNA719923	SRR14514821	JAHCFL000000000	Sim EM, Kim R, Gall M, Arnott A, Howard P, Valcanis M, et al. Added Value of Genomic Surveillance of Virulence Factors in Shiga Toxin-Producing Escherichia coli in New South Wales, Australia. Front Microbiol. 2021;12:713724.
CIDM-EC20-1707	07-2020	O26	O26:H11	PRJNA1098252	SRR28921533	JBDICO000000000	This study
CIDM-EC20-1748	07-2020	Untypeable	O177:H25	PRJNA1098252	SRR28921532	JBDICP000000000	This study
CIDM-EC20-1781	07-2020	Untypeable	O91:H14	PRJNA1098252	SRR28921521	JBDICQ000000000	This study
CIDM-EC20-1974	09-2020	Untypeable	O91:H14	PRJNA1098252	SRR28921510	JBDICR000000000	This study
CIDM-EC20-2101	10-2020	Untypeable	O76:H19	PRJNA1098252	SRR28921499	JBDICS000000000	This study
CIDM-EC20-2158	10-2020	Untypeable	O165:H25	PRJNA1098252	SRR28921488	JBDICT000000000	This study
CIDM-EC20-2159	10-2020	Untypeable	OgN9:H25	PRJNA1098252	SRR28921477	JBDICU000000000	This study
CIDM-EC20-2160	10-2020	O157	O157:H7	PRJNA1098252	SRR28921466	JBDICV000000000	This study
CIDM-EC20-2211	11-2020	Untypeable	O8:H9	PRJNA1098252	SRR28921459	JBDICW000000000	This study
CIDM-EC20-2212	11-2020	O157	O157:H7	PRJNA1098252	SRR28921458	JBDICX000000000	This study
CIDM-EC20-2213	11-2020	Untypeable	O121:H19	PRJNA1098252	SRR28921531	JBDICY000000000	This study
CIDM-EC20-2214	11-2020	Untypeable	Ont:H30	PRJNA1098252	SRR28921530	JBDICZ000000000	This study
CIDM-EC20-2249	11-2020	O157	O157:H7	PRJNA1098252	SRR28921529	JBDIDA000000000	This study
CIDM-EC20-2250	10-2020	O26	O26:H11	PRJNA1098252	SRR28921528	JBDIDB000000000	This study
CIDM-EC20-2257	10-2020	O26	O26:H11	PRJNA1098252	SRR28921527	JBDIDC000000000	This study
CIDM-EC20-2258	11-2020	O26	O26:H11	PRJNA1098252	SRR28921526	JBDIDD000000000	This study
CIDM-EC20-2276	11-2020	O128	O128:H2	PRJNA1098252	SRR28921525	JBDIDE000000000	This study
CIDM-EC20-2286	11-2020	O157	O157:H7	PRJNA1098252	SRR28921524	JBDIDF000000000	This study
CIDM-EC20-2287	11-2020	Untypeable	O173:H49	PRJNA1098252	SRR28921523	JBDIDG000000000	This study
CIDM-EC20-2307	11-2020	O157	O157:H7	PRJNA1098252	SRR28921522	JBDIDH000000000	This study
CIDM-EC20-2320	11-2020	O157	O157:H7	PRJNA1098252	SRR28921520	JBDIDI000000000	This study
CIDM-EC20-2369	12-2020	O157	O157:H7	PRJNA1098252	SRR28921519	JBDIDJ000000000	This study
CIDM-EC20-2370	12-2020	O157	O157:H7	PRJNA1098252	SRR28921518	JBDIDK000000000	This study
CIDM-EC20-2431	12-2020	O157	O157:H7	PRJNA1098252	SRR28921517	JBDIDL000000000	This study
CIDM-EC21-0020	12-2020	O26	O26:H11	PRJNA1098252	SRR28921516	JBDIDM000000000	This study
CIDM-EC21-0021	12-2020	Untypeable	Ogp15:H33	PRJNA1098252	SRR28921515	JBDIDN000000000	This study
CIDM-EC21-0037	12-2020	Untypeable	O177:H25	PRJNA1098252	SRR28921514	JBDIDO000000000	This study
CIDM-EC21-0039	12-2020	O157	O157:H7	PRJNA1098252	SRR28921513	JBDIDP000000000	This study
CIDM-EC21-0075	12-2020	O26	O26:H11	PRJNA1098252	SRR28921512	JBDIDQ000000000	This study
CIDM-EC21-0294	01-2021	Untypeable	O21:H2	PRJNA1098252	SRR28921511	JBDIDR000000000	This study
CIDM-EC21-0365	01-2021	Untypeable	O37:H10	PRJNA1098252	SRR28921509	JBDIDS000000000	This study
CIDM-EC21-0443	01-2021	O157	O157:H7	PRJNA1098252	SRR28921508	JBDIDT000000000	This study
CIDM-EC21-0523	02-2021	O26	O26:H11	PRJNA1098252	SRR28921507	JBDIDU000000000	This study
CIDM-EC21-0578	03-2021	Untypeable	O5:H19	PRJNA1098252	SRR28921506	JBDIDV000000000	This study
CIDM-EC21-0716	03-2021	O157	O157:H7	PRJNA1098252	SRR28921505	JBDIDW000000000	This study
CIDM-EC21-0828	04-2021	Untypeable	O123:H11	PRJNA1098252	SRR28921504	JBDIDX000000000	This study
CIDM-EC21-0960	04-2021	O128	O128:H2	PRJNA1098252	SRR28921503	JBDIDY000000000	This study
CIDM-EC21-0978	04-2021	O145	O145:Hnt	PRJNA1098252	SRR28921502	JBDIDZ000000000	This study
CIDM-EC21-1048	05-2021	O26	O26:H11	PRJNA1098252	SRR28921501	JBDIEA000000000	This study
CIDM-EC21-1068	05-2021	O157	O157:H7	PRJNA1098252	SRR28921500	JBDIEB000000000	This study
CIDM-EC21-1069	05-2021	O157	O157:H7	PRJNA1098252	SRR28921498	JBDIEC000000000	This study
CIDM-EC21-1281	07-2021	Untypeable	O3:H21	PRJNA1098252	SRR28921497	JBDIED000000000	This study
CIDM-EC21-1371	07-2021	Untypeable	O153:H7	PRJNA1098252	SRR28921496	JBDIEE000000000	This study
CIDM-EC21-1372	07-2021	Untypeable	O134:H31	PRJNA1098252	SRR28921495	JBDIEF000000000	This study
CIDM-EC21-1420	07-2021	O157	O157:H7	PRJNA1098252	SRR28921494	JBDIEG000000000	This study
CIDM-EC21-1466	08-2021	Untypeable	O37:H10	PRJNA1098252	SRR28921493	JBDIEH000000000	This study
CIDM-EC21-1505	09-2021	Untypeable	O8:H9	PRJNA1098252	SRR28921492	JBDIEI000000000	This study
CIDM-EC21-1506	09-2021	Untypeable	O166:H15	PRJNA1098252	SRR28921491	JBDIEJ000000000	This study
CIDM-EC21-1624	10-2021	O26	O26:H11	PRJNA1098252	SRR28921490	JBDIEK000000000	This study
CIDM-EC21-1668	10-2021	Untypeable	O174:H2	PRJNA1098252	SRR28921489	JBDIEL000000000	This study
CIDM-EC21-1787	11-2021	Untypeable	O5:H9	PRJNA1098252	SRR28921487	JBDIEM000000000	This study
CIDM-EC21-1980	11-2021	O26	O26:H11	PRJNA1098252	SRR28921486	JBDIEN000000000	This study
CIDM-EC21-1981	11-2021	O26	O26:H11	PRJNA1098252	SRR28921485	JBDIEO000000000	This study
CIDM-EC21-1982	11-2021	O157	O157:H7	PRJNA1098252	SRR28921484	JBDIEP000000000	This study
CIDM-EC21-2028	11-2021	Untypeable	O176:H4	PRJNA1098252	SRR28921483	JBDIEQ000000000	This study
CIDM-EC21-2036	11-2021	O157	O157:H7	PRJNA1098252	SRR28921482	JBDIER000000000	This study
CIDM-EC21-2064	12-2021	O26	O26:H11	PRJNA1098252	SRR28921481	JBDIES000000000	This study
CIDM-EC21-2084	12-2021	Untypeable	O37:H10	PRJNA1098252	SRR28921480	JBDIET000000000	This study
CIDM-EC22-0045	12-2021	O26	O26:H11	PRJNA1098252	SRR28921479	JBDIEU000000000	This study
CIDM-EC22-0046	12-2021	O157	O157:H7	PRJNA1098252	SRR28921478	JBDIEV000000000	This study
CIDM-EC22-0047	12-2021	O157	O157:H7	PRJNA1098252	SRR28921476	JBDIEW000000000	This study
CIDM-EC22-0050	12-2021	O157	O157:H7	PRJNA1098252	SRR28921475	JBDIEX000000000	This study
CIDM-EC22-0091	01-2022	O26	O26:H11	PRJNA1098252	SRR28921474	JBDIEY000000000	This study
CIDM-EC22-0092	12-2021	Untypeable	O49:H16	PRJNA1098252	SRR28921473	JBDIEZ000000000	This study
CIDM-EC22-0102	01-2022	O157	O157:H7	PRJNA1098252	SRR28921472	JBDIFA000000000	This study
CIDM-EC22-0219	01-2022	O157	O157:H7	PRJNA1098252	SRR28921471	JBDIFB000000000	This study
CIDM-EC22-0237	01-2022	O157	O157:H7	PRJNA1098252	SRR28921470	JBDIFC000000000	This study
CIDM-EC22-0298	01-2022	O157	O157:H7	PRJNA1098252	SRR28921469	JBDIFD000000000	This study
CIDM-EC22-0303	01-2022	O157	O157:H7	PRJNA1098252	SRR28921468	JBDIFE000000000	This study
CIDM-EC22-0325	02-2022	O157	O157:H7	PRJNA1098252	SRR28921467	JBDIFF000000000	This study
CIDM-EC22-0371	02-2022	O157	O157:H7	PRJNA1098252	SRR28921465	JBDIFG000000000	This study
CIDM-EC22-0404	02-2022	O157	O157:H7	PRJNA1098252	SRR28921464	JBDIFH000000000	This study
CIDM-EC22-0504	02-2022	O157	O157:H7	PRJNA1098252	SRR28921463	JBDIFI000000000	This study
[a]: Only the following O antigens can be phenotypically typed: O26, O103, O111, O145, O157, O55, O119, O125ac, O127, O128ab, O86, O114, O121, O126 and O142
[b]: Accessions listed here are for paired-end illumina reads. Accessions for long-read sequencing can be found in Supplementary Table S5
[b]: Accessions listed here are for assessmblies generated from short-read sequencing. Accessions for long-read sequencing can be found in Supplementary Table S5

### Sheet: Table S2
Supplementary Table S2: Expected and STECode generated barcodes from the 24 test-set genomes
Genome	eae subtype [a]	stx content [b]	STECode results [c]						Comments
			Input: Completed genome		Input: Short-reads		Input: Short read re-assembly
			Virulence barcode	was result concordant with genome?[d]	Virulence barcode	was result concordant with genome?[d]	Virulence barcode	was result concordant with genome?[d]
194195	γ1 (06)	stx2a, stx2c#	06-CG-2A-2C-00-00	(E1)	06-00-2A-2C-00-00	(E1)	06-DG-2A-2C-00-00	(E1)
95JB1	γ2/θ (07)	stx1a, stx2a	07-CG-1A-2A-00-00	(E1)	07-00-1A-2A-00-00	(E1)	07-DG-1A-2A-00-00	(E1)
95NR1	γ2/θ (07)	stx1a, stx2a, stx2a, stx2a	07-CG-1A-2A-2A-2A	(E1)	07-02-1A-2A-00-00	(E2)	07-DG-1A-2A-00-00	(E4)	While missing two stx2a, multiple copies of stx2a can be still be inferred from segement 02 when paired-end illumina reads were used as input. Reassembly will collapse the multiple stx2a copies into a single copy and thus an incorrect barcode, with missing stx2a, was generated when the short-read reassembly was used as input.
AUSMDU00002545	γ1 (06)	stx1a, stx2c#	06-CG-1A-2C-00-00	(E1)	06-00-1A-2C-00-00	(E1)	06-DG-1A-2C-00-00	(E1)
AUSMDU00014361	β1 (03)	stx2a	03-CG-2A-00-00-00	(E1)	03-00-2A-00-00-00	(E1)	03-DG-2A-00-00-00	(E1)
FWSEC0001	β1 (03)	stx1a, stx2a	03-CG-1A-2A-00-00	(E1)	03-00-1A-2A-00-00	(E1)	03-DG-1A-2A-00-00	(E1)
FWSEC0002	γ1 (06)	stx1a	06-CG-1A-00-00-00	(E1)	06-00-1A-00-00-00	(E1)	06-DG-1A-00-00-00	(E1)
FWSEC0003	ε1(08)	stx1a	08-CG-1A-00-00-00	(E1)	08-00-1A-00-00-00	(E1)	08-DG-1A-00-00-00	(E1)
FWSEC0004	γ1 (06)	stx1a, stx2a	06-CG-1A-2A-00-00	(E1)	06-00-1A-2A-00-00	(E1)	06-DG-1A-2A-00-00	(E1)
FWSEC0005	γ2/θ (07)	stx1a, stx2a	07-CG-1A-2A-00-00	(E1)	07-00-1A-2A-00-00	(E1)	07-DG-1A-2A-00-00	(E1)
FWSEC0006	ε1(08)	stx2a	08-CG-2A-00-00-00	(E1)	08-T2-2A-00-00-00	(E3)	08-DG-2A-00-00-00	(E1)	Normalisation value of stx2a (2.02)in the paired-end illumina reads was higher than the threshold set by STECode for a single copy stx.
FWSEC0007	ε1(08)	stx1a	08-CG-1A-00-00-00	(E1)	08-00-1A-00-00-00		08-DG-1A-00-00-00
FWSEC0008	Absent (00)	stx2a, stx2d, stx2d	00-CG-2A-2D-2D-00	(E1)	This sample did not contain any stx genes, please check again if this sample is STEC or investigate the mapping results. Exiting	(E5)	This sample did not contain any stx genes, please check again if this sample is STEC or investigate the mapping results. Exiting	(E5)	No generation of barcode as there was no significant, contigious assembly for all stx subtypes.
FWSEC0009	Absent (00)	stx2a	00-CG-2A-00-00-00	(E1)	00-00-2A-00-00-00	(E1)	00-DG-2A-00-00-00	(E1)
FWSEC0010	Absent (00)	stx2a, stx2d	00-CG-2A-2D-00-00	(E1)	This sample did not contain any stx genes, please check again if this sample is STEC or investigate the mapping results. Exiting	(E5)	This sample did not contain any stx genes, please check again if this sample is STEC or investigate the mapping results. Exiting	(E5)	No generation of barcode as there was no significant, contigious assembly for all stx subtypes.
MBT-5	β1 (03)	stx1a, stx2a	03-CG-1A-2A-00-00	(E1)	03-00-1A-2A-00-00	(E1)	03-DG-1A-2A-00-00	(E1)
P15-385	Absent (00)	stx2a, stx2d, stx2d	00-CG-2A-2D-2D-00	(E1)	Discrepant stx genes (stx2c, stx2d) were detected between mapping and abricate, please check raw files	(E5)	00-DG-2A-00-00-00	(E4)	Cross-mapping with stx2c of stecodeCON meant that there will be discrepency between the mapping-based and asssembly-based -process, leading to to barcode non-generated. Reassembly however, assembled enough of stx2a to generate a barcode.
PNUSAE009425	Absent (00)	stx2n	00-CG-2N-00-00-00	(E1)	00-00-2N-00-00-00	(E1)	00-DG-2N-00-00-00	(E1)
RM10466	Absent (00)	stx2a, stx2a, stx2d	00-CG-2A-2A-2D-00	(E1)	00-00-2A-2D-00-00	(E3)	00-DG-2A-2D-00-00	(E4)	Normalisation value of stx2a in the paired-end illumina reads was lower than the threshold set by STECode and was not picked up by in segment 02. As expected with short-read assembly, multiple isogenic copies will be collapsed into a single copy and as such, only one stx2a was detetced.
STEC2017-197	Absent (00)	stx2d, stx2d	00-CG-2D-2D-00-00	(E1)	00-02-2D-00-00-00	(E2)	00-DG-2D-00-00-00	(E4)	While missing one stx2d, multiple copies of stx2d can be still be inferred from segement 02 when paired-end illumina reads were used as input. Reassembly will collapse the multiple stx2d copies into a single copy and thus an incorrect barcode, with missing stx2d, was generated when the short-read reassembly was used as input.
STEC306	Absent (00)	stx2l #	00-CG-2L-00-00-00	(E1)	00-00-2L-00-00-00	(E1)	00-DG-2L-00-00-00	(E1)
STEC307	Absent (00)	stx2l #	00-CG-2L-00-00-00	(E1)	00-00-2L-00-00-00	(E1)	00-DG-2L-00-00-00	(E1)
STEC308	Absent (00)	stx2l #	00-CG-2L-00-00-00	(E1)	00-00-2L-00-00-00	(E1)	00-DG-2L-00-00-00	(E1)
STEC865	Absent (00)	stx1c	00-CG-1C-00-00-00	(E1)	00-00-1C-00-00-00	(E1)	00-DG-1C-00-00-00	(E1)
STEC866	Absent (00)	stx1c	00-CG-1C-00-00-00	(E1)	00-00-1C-00-00-00	(E1)	00-DG-1C-00-00-00	(E1)
MG1655	Absent (00)	NOT STEC	This sample did not contain any stx genes, please check again if this sample is STEC or investigate the mapping results. Exiting	(E5)	This sample did not contain any stx genes, please check again if this sample is STEC or investigate the mapping results. Exiting	(E5)	This sample did not contain any stx genes, please check again if this sample is STEC or investigate the mapping results. Exiting	(E5)
EC958	Absent (00)	NOT STEC	This sample did not contain any stx genes, please check again if this sample is STEC or investigate the mapping results. Exiting	(E5)	This sample did not contain any stx genes, please check again if this sample is STEC or investigate the mapping results. Exiting	(E5)	This sample did not contain any stx genes, please check again if this sample is STEC or investigate the mapping results. Exiting	(E5)
E2348/69	α1 (01)	NOT STEC	This sample did not contain any stx genes, please check again if this sample is STEC or investigate the mapping results. Exiting	(E5)	This sample did not contain any stx genes, please check again if this sample is STEC or investigate the mapping results. Exiting	(E5)	This sample did not contain any stx genes, please check again if this sample is STEC or investigate the mapping results. Exiting	(E5)
[a]: STEC virulence barcode eae designation listed in parenthesis
[b]: Disruptions detected with the stx operon marked with a hash (#)
[c]:If barcode is not generated- error message is listed instead
[d]: Code are as follows. (E1): Correct barcode generated. (E2): Incorrect barcode generated but segment 02 captured the possibility of multiple, isogenic copies of stx. (E3):Incorrect barcode generated with error in segment 02. (E4): Incorrect barcode generated with error in segmemt 03. (E5): barcode not generated.

### Sheet: Table S3
Supplementary Table S3: Comparison of stx subtyping results from STECode, STECFinder and VirulenceFinder
Genome	stx content	Input: Completed genome			Input: Short-reads			Input: Short read re-assembly
		STECode	STECFinder	VirulenceFinder	STECode	STECFinder	VirulenceFinder	STECode	STECFinder	VirulenceFinder
194195	2A-2C	2A-2C	2A-2C	2A-2C	2A-2C	2A-2C	2A	2A-2C	2A-2C	No Hit found
95JB1	1A-2A	1A-2A	1A-2A	1A-2A	1A-2A	1A-2A	1A-2A	1A-2A	1A-2A	1A-2A
95NR1	1A-2A-2A-2A	1A-2A-2A-2A	1A-2A	1A-2A-2A-2A	1A-2A	1A-2A	1A-2A	1A-2A	1A-2A	1A
AUSMDU00002545	1A-2C	1A-2C	1A-2C	1A-2C	1A-2C	1A-2C	1A-2C	1A-2C	1A-2C	1A-2C
AUSMDU00014361	2A	2A	2A	2A	2A	2A	2A	2A	2A	2A
FWSEC0001	1A-2A	1A-2A	1A-2A	1A-2A	1A-2A	1A-2A	1A-2A	1A-2A	1A-2A	1A-2A
FWSEC0002	1A	1A	1A	1A	1A	1A	1A	1A	1A	1A
FWSEC0003	1A	1A	1A	1A	1A	1A	1A	1A	1A	1A
FWSEC0004	1A-2A	1A-2A	1A-2A	1A-2A	1A-2A	1A-2A	1A-2A	1A-2A	1A-2A	1A-2A
FWSEC0005	1A-2A	1A-2A	1A-2A	1A-2A	1A-2A	1A-2A	1A-2A	1A-2A	1A-2A	1A-2A
FWSEC0006	2A	2A	2A	2A	2A	2A	2A	2A	2A	2A
FWSEC0007	1A	1A	1A	1A	1A	1A	1A	1A	1A	1A
FWSEC0008	2A-2D-2D	2A-2D-2D	2A-2D	2A-2D-2D	Barcode not generated; 2A-2D detected in targeted mapping	2C	2A-2D	Barcode not generated	Unknown 2 subtype	No Hit found
FWSEC0009	2A	2A	2A	2A	2A	2A	2A	2A	2A	2A
FWSEC0010	2A-2D	2A-2D	2A-2D	2A-2D	Barcode not generated; 2A-2D detected in targeted mapping	2A-2D	2A-2D	Barcode not generated	None detected	No Hit found
MBT-5	1A-2A	1A-2A	1A-2A	1A-2A	1A-2A	1A-2A	1A-2A	1A-2A	1A-2A	1A-2A
P15-385	2A-2D-2D	2A-2D-2D	2A-2D	2A-2D-2D	Barcode not generated; 2A-2C-2D detected in targeted mapping	2C	2D	2A	2A	No Hit found
PNUSAE009425	2N	2N	-	2N	2N	N/A	2N	2N	N/A	2N
RM10466	2A-2A-2D	2A-2A-2D	2A-2D	2A-2A-2D	2A-2D	2A-2D	2A-2D	2A-2D	2A-2D	No Hit found
STEC2017-197$	2D-2D	2D-2D	2D	2D-2D	2D	2D	2D	2D	2D	2D
STEC306	2L	2L	Not applicable	2L	2L	Not applicable	2L	2L	Not applicable	2L
STEC307	2L	2L	Not applicable	2L	2L	Not applicable	2L	2L	Not applicable	2L
STEC308	2L	2L	Not applicable	2L	2L	Not applicable	2L	2L	Not applicable	2L
STEC865	1C	1C	1C	1C	1C	1C	1C	1C	1C	1C
STEC866	1C	1C	1C	1C	1C	1C	1C	1C	1C	1C

### Sheet: Table S4
Supplementary Table S4: Serotype, eae subtype, stx subtype, STECode results and assigned STEC risk group of the 75 STEC isolated during the COVID-19 lockdown
Sample ID	in-silico serotype	eae subtype	stx subtype(s) inferred from targeted mapping	stx subtype(s) inferred from assembly	STECode results	JEMRA STEC risk group
CIDM-1003	O157:H7	γ1	stx1a, stx2c	stx1a, stx2c	06-00-1A-2C-00-00	3
CIDM-1291	O174:H8	not present	stx1c	stx1c	00-00-1C-00-00-00	5
CIDM-EC20-1707	O26:H11	β1	stx1a	stx1a	03-00-1A-00-00-00	4
CIDM-EC20-1748	O177:H25	β1	stx2c	stx2c	03-00-2C-00-00-00	3
CIDM-EC20-1781	O91:H14	not present	stx1a, stx2b	stx1a, stx2b	00-00-1A-2B-00-00	4
CIDM-EC20-1974	O91:H14	not present	stx1a, stx2b	stx1a, stx2b	00-01-1A-2B-00-00	4
CIDM-EC20-2101	O76:H19	not present	stx1c	stx1c	00-00-1C-00-00-00	5
CIDM-EC20-2158	O165:H25	γ2/θ	stx2c	stx2c	07-00-2C-00-00-00	3
CIDM-EC20-2159	OgN9:H25	ε1	stx1a, stx2a, stx2c	stx1a, stx2a, stx2c	08-00-1A-2A-2C-00	1
CIDM-EC20-2160	O157:H7	γ1	stx1a, stx2c	stx1a, stx2c	06-00-1A-2C-00-00	3
CIDM-EC20-2211	O8:H9	not present	stx2e	stx2e	00-00-2E-00-00-00	5
CIDM-EC20-2212	O157:H7	γ1	stx1a, stx2c	stx1a, stx2c	06-00-1A-2C-00-00	3
CIDM-EC20-2213	O121:H19	ε1	stx1c	stx1c	08-00-1C-00-00-00	5
CIDM-EC20-2214	Ont:H30	β1	stx2c	stx2c	03-00-2C-00-00-00	3
CIDM-EC20-2249	O157:H7	γ1	stx1a, stx2c	stx1a, stx2c	06-00-1A-2C-00-00	3
CIDM-EC20-2250	O26:H11	β1	stx1a	stx1a	03-00-1A-00-00-00	4
CIDM-EC20-2257	O26:H11	β1	stx1a	stx1a	03-00-1A-00-00-00	4
CIDM-EC20-2258	O26:H11	β1	stx1a	stx1a	03-00-1A-00-00-00	4
CIDM-EC20-2276	O128:H2	not present	stx1c, stx2b	stx1c, stx2b	00-00-1C-2B-00-00	5
CIDM-EC20-2286	O157:H7	γ1	stx1a, stx2c	stx1a, stx2c	06-00-1A-2C-00-00	3
CIDM-EC20-2287	O173:H49	not present	stx1a	stx1a	00-00-1A-00-00-00	4
CIDM-EC20-2307	O157:H7	γ1	stx1a, stx2c	stx1a, stx2c	06-01-1A-2C-00-00	3
CIDM-EC20-2320	O157:H7	γ1	stx1a, stx2c	stx1a, stx2c	06-00-1A-2C-00-00	3
CIDM-EC20-2369	O157:H7	γ1	stx1a, stx2c	stx1a, stx2c	06-00-1A-2C-00-00	3
CIDM-EC20-2370	O157:H7	γ1	stx1a, stx2c	stx1a, stx2c	06-00-1A-2C-00-00	3
CIDM-EC20-2431	O157:H7	γ1	stx1a, stx2c	stx1a, stx2c	06-00-1A-2C-00-00	3
CIDM-EC21-0020	O26:H11	β1	stx1a	stx1a	03-00-1A-00-00-00	4
CIDM-EC21-0021	Ogp15:H33	λ	stx2a	stx2a	14-00-2A-00-00-00	1
CIDM-EC21-0037	O177:H25	β1	stx2a, stx2c	stx2a, stx2c	03-00-2A-2C-00-00	1
CIDM-EC21-0039	O157:H7	γ1	stx1a, stx2c	stx1a, stx2c	06-00-1A-2C-00-00	3
CIDM-EC21-0075	O26:H11	β1	stx1a	stx1a	03-00-1A-00-00-00	4
CIDM-EC21-0294	O21:H2	not present	stx2b	stx2b	00-00-2B-00-00-00	5
CIDM-EC21-0365	O37:H10	δ/κ/β2O	stx1a	stx1a	05-00-1A-00-00-00	4
CIDM-EC21-0443	O157:H7	γ1	stx1a	stx1a	06-00-1A-00-00-00	4
CIDM-EC21-0523	O26:H11	β1	stx1a	stx1a	03-00-1A-00-00-00	4
CIDM-EC21-0578	O5:H19	not present	stx1c, stx2b	stx1c, stx2b	00-00-1C-2B-00-00	5
CIDM-EC21-0716	O157:H7	γ1	stx1a, stx2c	stx1a, stx2c	06-00-1A-2C-00-00	3
CIDM-EC21-0828	O123:H11	β1	stx1a	stx1a	03-00-1A-00-00-00	4
CIDM-EC21-0960	O128:H2	not present	stx1c, stx2b	stx1c, stx2b	00-00-1C-2B-00-00	5
CIDM-EC21-0978	O145:Hnt	γ1	stx2a	stx2a	06-02-2A-00-00-00	1
CIDM-EC21-1048	O26:H11	β1	stx1a	stx1a	03-00-1A-00-00-00	4
CIDM-EC21-1068	O157:H7	γ1	stx1a, stx2c	stx1a, stx2c	06-00-1A-2C-00-00	3
CIDM-EC21-1069	O157:H7	γ1	stx2c	stx2c	06-00-2C-00-00-00	3
CIDM-EC21-1281	O3:H21	not present	stx1c	stx1c	00-00-1C-00-00-00	5
CIDM-EC21-1371	O153:H7	not present	stx1c	stx1c	00-00-1C-00-00-00	5
CIDM-EC21-1372	O134:H31	not present	stx2c	stx2c	00-00-2C-00-00-00	3
CIDM-EC21-1420	O157:H7	γ1	stx2c	stx2c	06-00-2C-00-00-00	3
CIDM-EC21-1466	O37:H10	δ/κ/β2O	stx1a	stx1a	05-01-1A-00-00-00	4
CIDM-EC21-1505	O8:H9	not present	stx2e	stx2e	00-00-2E-00-00-00	5
CIDM-EC21-1506	O166:H15	not present	stx2a	stx2a	00-00-2A-00-00-00	1
CIDM-EC21-1624	O26:H11	β1	stx1a	stx1a	03-00-1A-00-00-00	4
CIDM-EC21-1668	O174:H2	not present	stx1c	stx1c	00-00-1C-00-00-00	5
CIDM-EC21-1787	O5:H9	β1	stx1a	stx1a	03-00-1A-00-00-00	4
CIDM-EC21-1980	O26:H11	β1	stx1a	stx1a	03-T1-1A-00-00-00	4
CIDM-EC21-1981	O26:H11	β1	stx1a	stx1a	03-00-1A-00-00-00	4
CIDM-EC21-1982	O157:H7	γ1	stx1a, stx2c	stx1a, stx2c	06-00-1A-2C-00-00	3
CIDM-EC21-2028	O176:H4	not present	stx1c, stx2b	stx1c, stx2b	00-00-1C-2B-00-00	5
CIDM-EC21-2036	O157:H7	γ1	stx2c	stx2c	06-00-2C-00-00-00	3
CIDM-EC21-2064	O26:H11	β1	stx1a	stx1a	03-00-1A-00-00-00	4
CIDM-EC21-2084	O37:H10	δ/κ/β2O	stx1a	stx1a	05-00-1A-00-00-00	4
CIDM-EC22-0045	O26:H11	β1	stx1a	stx1a	03-00-1A-00-00-00	4
CIDM-EC22-0046	O157:H7	γ1	stx1a, stx2c	stx1a, stx2c	06-00-1A-2C-00-00	3
CIDM-EC22-0047	O157:H7	γ1	stx2c	stx2c	06-00-2C-00-00-00	3
CIDM-EC22-0050	O157:H7	γ1	stx1a	stx1a, stx2c (59.87 % coverage of best stecodeDB hit)	Discrepant stx genes (stx2c) were detected between mapping and abricate, please check raw files.	N/A
CIDM-EC22-0091	O26:H11	β1	stx1a	stx1a	03-00-1A-00-00-00	4
CIDM-EC22-0092	O49:H16	ζ	stx2a	stx2a, stx2c (41.87 % coverage of best stecodeDB hit)	Discrepant stx genes (stx2c) were detected between mapping and abricate, please check raw files.	N/A
CIDM-EC22-0102	O157:H7	γ1	stx1a, stx2c	stx1a, stx2c	06-00-1A-2C-00-00	3
CIDM-EC22-0219	O157:H7	γ1	stx1a, stx2c	stx1a, stx2c	06-00-1A-2C-00-00	3
CIDM-EC22-0237	O157:H7	γ1	stx1a, stx2c	stx1a, stx2c	06-01-1A-2C-00-00	3
CIDM-EC22-0298	O157:H7	γ1	stx1a, stx2c	stx1a, stx2c	06-00-1A-2C-00-00	3
CIDM-EC22-0303	O157:H7	γ1	stx1a, stx2c	stx1a, stx2c	06-01-1A-2C-00-00	3
CIDM-EC22-0325	O157:H7	γ1	stx1a, stx2c	stx1a, stx2c	06-00-1A-2C-00-00	3
CIDM-EC22-0371	O157:H7	γ1	stx1a, stx2c	stx1a, stx2c	06-00-1A-2C-00-00	3
CIDM-EC22-0404	O157:H7	γ1	stx2c	stx2c	06-00-2C-00-00-00	3
CIDM-EC22-0504	O157:H7	γ1	stx1a, stx2c	stx1a, stx2c	06-00-1A-2C-00-00	3

### Sheet: Table S5
Supplementary Table S5: Sequencing and assembly statistics, along with location of the stx operon in the three STEC subjected to long-read sequencing.
Variables	CIDM-EC20-1974_ONTR	CIDM-EC21-1466_ONTR	CIDM-EC22-0303_ONTR
Long reads filtering threshold (minimum length)	6000	6000	6000
Short read STECode[a]	00-01-1A-2B-00-00	05-01-1A-00-00-00	06-01-1A-2C-00-00
SRA Accesssion (Filtered reads)	SRR28921462	SRR28921461	SRR28921460
Number of reads	13862	17927	18788
Cumulative read lengths	155906052	202038504	234460412
Mean read length	11247	11270.1	12479.3
Read length N50	12014	11847	13606
Assembly accession	JBDIFJ000000000	JBDIFK000000000	JBDIFL000000000
Assembly length	5672847	5468079	5661453
Number of contigs	5	8	3
Number of circular contigs	5	5	3
Assembly N50	5431403	4892510	5529407
Are all stx genes located within a single contig	Yes	Yes	Yes
Is the contig with stx circular ?	Yes	No	Yes
Location of the first copy of stx1a	contig_1: 778505...779731 (ynfG)	contig 3: 28058...29284 (torS- torT)	contig 1: 4997043...4998269 (tRNA-argW)
Location of the second copy of stx1a	contig_1: 1506773...1508000 (wrbA)	N/A	N/A
Location of stx2b	contig_1: 2729972...2731207 (prfC)	N/A	N/A
Location of stx2c	N/A	N/A	contig 1: 5524011...5525251 (sbcB)
